# Differences in post-mating transcriptional responses between conspecific and heterospecific matings in *Drosophila*

**DOI:** 10.1101/2020.03.25.009068

**Authors:** Yasir H. Ahmed-Braimah, Mariana F. Wolfner, Andrew G. Clark

**Affiliations:** Department of Molecular Biology and Genetics, Cornell University, Ithaca, NY

## Abstract

In many animal species, females undergo physiological and behavioral changes after mating. Some of these changes are driven by male-derived seminal fluid proteins, and are critical for fertilization success. Unfortunately, our understanding of the molecular interplay between female and male reproductive proteins remains superficial. Here we analyze the post-mating response in a *Drosophila* species that has evolved strong gametic incompatibility with its sister species; *D. novamexicana* females produce only ~1% fertilized eggs in crosses with *D. americana* males, compared to ~98% produced in within-species crosses. This incompatibility is likely caused by mismatched male and female reproductive molecules. In this study we use short-read RNA sequencing to examine the evolutionary dynamics of female reproductive genes and the post-mating transcriptome response in crosses within and between species. First, we found that most female reproductive tract genes are slow-evolving compared to the genome average. Second, post-mating responses in con- and heterospecific matings are largely congruent, but heterospecific mating induces expression of additional stress-response genes. Some of those are immunity genes that are activated by the Imd pathway. We also identify several genes in the JAK/STAT signaling pathway that are induced in heterospecific, but not conspecific mating. While this immune response was most pronounced in the female reproductive tract, we also detect it in the female head and ovaries. Our results show that the female’s post-mating transcriptome-level response is determined in part by the genotype of the male, and that divergence in male reproductive genes and/or traits can have immunogenic effects on females.
