## Supplemental Table 1 for "Differences in post-mating transcriptional responses between conspecific and heterospecific matings in *Drosophila*"

### Sheet: fRT_biased_genes_snapshots
FBgn_ID	gene_name	mel_FBgn_ID	mel_GeneSymbol	WebLink	SwissProt_BlastX_Description	Female_CR	Female_H	Female_OV	Female_RT	Male_AG	Male_CR	Male_EB	Male_TS
FBgn0016478	abd-A	FBgn0000014	abd-A	FlyBase	Homeobox protein abdominal-A	3.3235	0.7965	2.0725	124.067	0.917667	0.954333	0.399	2.52533
FBgn0016496	csw	FBgn0000382	csw	FlyBase	Tyrosine-protein phosphatase corkscrew	22.3685	42.455	18.112	174.859	3.468	10.3727	16.1785	17.0697
FBgn0086437	GJ14543	FBgn0038654	CG14298	FlyBase	Amyloid beta A4 protein	6.9565	43.2895	10.4925	185.403	37.6653	51.6503	37.481	36.9367
FBgn0197473	GJ10186	FBgn0014135	bnl	FlyBase	Fibroblast growth factor homolog	1.624	1.6575	0.809	7.69533	1.84867	1.41167	0.8965	0.595
FBgn0197523	GJ10236	FBgn0015569	alpha-Est10	FlyBase	Esterase B1	42.539	25.6635	17.343	105.458	14.745	45.5593	8.292	35.7043
FBgn0197527	GJ10240	NA	NA		Zinc finger protein rotund	1.02	3.009	0.834	34.94	0.00766667	0.632333	0.216	0.362333
FBgn0197533	GJ10247	FBgn0037485	CG14606	FlyBase	Facilitated trehalose transporter Tret1-2 homolog	10.737	0.037	0.2455	232.016	0.417333	9.8	0.1155	0.161333
FBgn0197580	GJ10294	FBgn0262081	Csk	FlyBase	Tyrosine-protein kinase CSK	29.581	44.968	22.5735	195.526	4.78867	14.6287	9.829	15.4173
FBgn0197704	GJ10423	FBgn0086347	Myo31DF	FlyBase	Myosin-IA	30.2255	15.733	12.8205	80.0117	9.5	18.671	18.549	4.66433
FBgn0197772	GJ10492	NA	NA		.	16.7335	36.1015	7.0505	93.018	4.79767	6.44633	8.8205	10.315
FBgn0198064	GJ10792	FBgn0038126	CG8483	FlyBase	Venom allergen 5	5.126	1.0385	0.268	24.666	1.43033	4.87867	1.536	0.505333
FBgn0198396	GJ11135	FBgn0261800	LanB1	FlyBase	Laminin subunit beta-1	17.602	15.7375	12.181	52.2547	14.142	6.684	5.4835	3.59567
FBgn0198419	GJ11158	NA	NA		Nesprin-1	17.826	15.6335	0.6195	96.2127	8.838	7.21867	4.385	10.3777
FBgn0198506	GJ11245	FBgn0000560	eg	FlyBase	Protein embryonic gonad	0.3395	0.8305	0	11.558	0	0.692	0	0.0486667
FBgn0198708	GJ11450	FBgn0053985	CG33985	FlyBase	.	0.7865	0.8495	0.0265	18.9687	0.373	1.52167	0.093	0.127667
FBgn0198904	GJ11649	FBgn0037174	CG14457	FlyBase	Protein takeout	0.0505	0.549	0	37.1093	0.487667	0.706667	0	0.129333
FBgn0198994	GJ11740	FBgn0035490	CG1136	FlyBase	.	7.5395	17.416	0.3095	294.153	2.295	7.73633	5.37	8.86867
FBgn0199053	GJ11799	FBgn0037203	slif	FlyBase	Cationic amino acid transporter 3	18.3575	11.669	19.346	141.892	23.2917	11.6983	3.9165	10.835
FBgn0199151	GJ11898	NA	NA		Heparan sulfate 2-O-sulfotransferase pipe	0.123	0	0.505	7.918	0	0.125	0.1365	0.509
FBgn0199211	GJ11959	FBgn0035612	frm	FlyBase	.	0.0755	0.1895	0.004	28.6747	0.0806667	0.0753333	0.5185	0.0983333
FBgn0199255	GJ12003	FBgn0002526	LanA	FlyBase	Laminin subunit alpha	10.0835	10.2075	6.269	32.7187	3.18667	2.987	1.7735	2.19233
FBgn0199388	GJ12136	FBgn0035192	CG9194	FlyBase	Potassium channel subfamily K member 4	3.283	1.6755	0.168	48.8253	8.72933	2.958	9.321	1.33367
FBgn0199434	GJ12182	FBgn0052277	CG32277	FlyBase	Trypsin 3A1	0.2	0.139	0.069	4965.37	0.216	0.212	0.1485	0.121
FBgn0199435	GJ12183	FBgn0053159	CG33159	FlyBase	Trypsin-1	0	0.7475	0.022	85.2757	0.154	0.853667	0.1335	0.155
FBgn0199468	GJ12218	FBgn0031855	CG11221	FlyBase	Serine/threonine-protein kinase SBK1	1.657	9.831	1.7275	33.797	3.26	4.598	3.6705	1.78867
FBgn0199668	GJ12426	FBgn0027790	GV1	FlyBase	.	19.3735	42.5835	1.5025	188.107	3.09533	11.5343	27.896	2.84
FBgn0199732	GJ12492	FBgn0035132	mthl10	FlyBase	G-protein coupled receptor Mth2	49.3495	31.6535	19.1925	124.432	27.7497	24.8057	5.9965	33.0613
FBgn0199903	GJ12666	FBgn0005626	ple	FlyBase	Tyrosine 3-monooxygenase	24.0925	26.525	0.127	594.236	1.287	31.823	23.8065	14.2933
FBgn0199908	GJ12671	FBgn0267429	CG45782	FlyBase	Membrane-associated transporter protein	5.5035	3.825	1.0575	295.263	0.313667	4.90167	3.132	1.09767
FBgn0199908	GJ12671	FBgn0035968	Slc45-1	FlyBase	Membrane-associated transporter protein	5.5035	3.825	1.0575	295.263	0.313667	4.90167	3.132	1.09767
FBgn0199924	GJ12687	FBgn0035678	CG10469	FlyBase	Chymotrypsin	0.5725	0.2025	0.037	149.144	0.045	0.966667	0.1085	0.0756667
FBgn0200180	GJ12946	FBgn0035280	Cpr62Bb	FlyBase	Cuticle protein 19	42.8245	27.4865	0.3315	1396.49	1.039	59.8057	15.2445	13.447
FBgn0200189	GJ12955	FBgn0035458	ppk27	FlyBase	Pickpocket protein 11	0.722	1.3215	0	51.983	0.043	3.14767	0.044	0.0483333
FBgn0200315	GJ13087	FBgn0036752	Adgf-A	FlyBase	Adenosine deaminase CECR1	11.0495	11.6765	6.632	54.1807	4.927	16.5543	2.0445	3.186
FBgn0200477	GJ13251	FBgn0036059	nudE	FlyBase	Nuclear distribution protein nudE homolog	56.001	57.1295	41.5305	141.238	27.293	58.188	26.833	43.603
FBgn0200518	GJ13292	FBgn0261258	rgn	FlyBase	C-type lectin lectoxin-Phi1, .	29.2825	38.7595	16.3995	132.262	23.3743	14.4737	32.0045	17.8497
FBgn0200996	GJ13777	FBgn0037012	Rcd2	FlyBase	Cysteine-rich motor neuron 1 protein	21.913	13.2085	9.6375	114.56	25.6927	12.0547	7.216	6.42
FBgn0201068	GJ13849	FBgn0029114	Tollo	FlyBase	Protein toll	1.373	2.1035	0.667	12.7373	0.812	0.797333	0.6835	0.694333
FBgn0201103	GJ13884	FBgn0037068	Cpr78Cb	FlyBase	Pupal cuticle protein Edg-78E	0.7585	2.4405	1.7185	19.317	0.596333	1.36367	2.9335	3.01033
FBgn0201360	GJ14142	FBgn0031466	CG3119	FlyBase	Glycoprotein-N-acetylgalactosamine 3-beta-galactosyltransferase 1	0	0.31	0	11.9447	0	0.483667	0.0585	0.526333
FBgn0201676	GJ14465	FBgn0037537	CG2767	FlyBase	Alcohol dehydrogenase [NADP(+)]	15.981	14.6475	10.3095	81.4393	23.809	18.068	15.26	16.2873
FBgn0201677	GJ14466	FBgn0037537	CG2767	FlyBase	Alcohol dehydrogenase [NADP(+)]	50.049	59.7915	37.2565	315.273	130.997	92.416	61.8955	74.1073
FBgn0201732	GJ14521	FBgn0004369	Ptp99A	FlyBase	Tyrosine-protein phosphatase 99A	13.3975	38.7655	10.53	120.702	4.024	6.01267	2.897	2.53767
FBgn0201782	GJ14575	FBgn0037217	CG14636	FlyBase	.	0.5735	1.2115	0.312	8.032	1.032	1.41767	0.93	0.540667
FBgn0202089	GJ14885	FBgn0000163	baz	FlyBase	Partitioning defective 3 homolog	8.7545	13.4985	4.169	32.9233	1.76067	4.061	2.9285	4.75967
FBgn0202196	GJ14996	FBgn0262511	Vha44	FlyBase	V-type proton ATPase subunit C	214.274	134.965	58.672	897.362	136.697	103.606	231.32	89.8417
FBgn0202200	GJ15000	FBgn0261545	CG42663	FlyBase	Nck-associated protein 5	5.539	10.176	1.4365	45.7243	0.834	4.467	6.67	2.001
FBgn0202329	GJ15132	FBgn0259683	Ir40a	FlyBase	Glutamate receptor 1 {ECO:0000312|WormBase:C06E1.4}	0.314	0.7	0.293	11.6663	0.411667	0.638333	0.329	0.025
FBgn0202333	GJ15136	FBgn0033133	Tsp42Ek	FlyBase	Protein late bloomer	1.899	1.6025	0.158	79.5803	1.33667	2.70667	8.7895	2.23967
FBgn0202376	GJ15180	FBgn0026411	Lim1	FlyBase	LIM/homeobox protein Lhx1	5.437	10.8915	3.2575	63.39	4.79733	2.055	17.86	7.91233
FBgn0202390	GJ15194	FBgn0259714	DIP-epsilon	FlyBase	Neurotrimin	2.3225	8.8175	0.544	70.2653	0.180667	2.518	0.5425	0.969
FBgn0202652	GJ15459	FBgn0035427	ckd	FlyBase	.	1.143	0.9285	0.8695	13.4907	0.0843333	0.725	0.772	0.267333
FBgn0202682	GJ15489	FBgn0014073	Tie	FlyBase	Tyrosine kinase receptor Cad96Ca	7.649	12.8555	5.9105	76.7003	6.48167	5.96067	4.1565	5.30167
FBgn0202974	GJ15786	FBgn0004368	Ptp4E	FlyBase	Tyrosine-protein phosphatase 10D	5.891	5.6095	1.6275	15.658	1.013	2.029	1.2755	3.36133
FBgn0203104	GJ15917	FBgn0000611	exd	FlyBase	Homeobox protein extradenticle	30.146	29.2145	29.923	68.204	12.3173	18.8357	17.9185	18.5137
FBgn0203105	GJ15918	FBgn0004370	Ptp10D	FlyBase	Tyrosine-protein phosphatase 10D	6.4845	16.2295	3.5825	89.288	4.58867	3.59933	8.974	1.583
FBgn0203126	GJ15940	NA	NA		.	0.081	0.086	0.068	4032.1	0	0.0216667	0	0
FBgn0203373	GJ16188	FBgn0020503	CLIP-190	FlyBase	Restin homolog	66.7665	74.322	9.585	288.616	26.676	86.3823	72.2025	20.4663
FBgn0203377	GJ16192	FBgn0031630	CG15629	FlyBase	Epidermal retinol dehydrogenase 2	7.691	10.312	0.684	156.52	8.022	23.6013	32.49	10.0143
FBgn0203412	GJ16227	FBgn0031930	CG7025	FlyBase	Zinc carboxypeptidase A 1	12.299	20.5135	1.303	322.073	0.929667	33.128	1.738	6.58567
FBgn0203873	GJ16690	FBgn0039941	CG17167	FlyBase	Sodium/potassium/calcium exchanger 5	7.343	1.8965	0.079	55.346	1.65233	4.695	1.127	1.413
FBgn0203911	GJ16730	NA	NA		Smoothelin-like protein 1	39.034	35.144	3.7055	131.903	7.731	13.948	11.6155	3.11933
FBgn0204007	GJ16828	FBgn0283680	IP3K2	FlyBase	.	5.9645	12.1265	3.276	167.684	7.55467	3.761	13.913	2.32067
FBgn0204132	GJ16954	FBgn0028550	Atf3	FlyBase	Cyclic AMP-dependent transcription factor ATF-3	12.189	13.057	2.3535	83.6017	1.605	2.76767	4.1315	4.32133
FBgn0204177	GJ17000	FBgn0004657	mys	FlyBase	Integrin beta-PS	51.699	34.1405	34.987	116.483	10.6723	22.7463	25.827	12.1913
FBgn0204214	GJ17037	NA	NA		.	8.1775	9.2875	0.19	1137.09	28.2873	22.2907	43.661	2.434
FBgn0204560	GJ17388	FBgn0053196	dpy	FlyBase	Fibrillin-1	2.069	5.786	0.076	46.903	0.43	1.31	2.1015	0.12
FBgn0204676	GJ17506	FBgn0010497	dmGlut	FlyBase	Putative inorganic phosphate cotransporter	34.581	50.19	60.103	218.279	35.4597	33.6373	18.9235	8.08267
FBgn0204754	GJ17584	FBgn0031562	CG3604	FlyBase	Protease inhibitor	12.9105	22.835	2.901	190.075	2.45367	20.1093	34.7945	5.17033
FBgn0204974	GJ17806	FBgn0046113	GluRIIC	FlyBase	Glutamate receptor ionotropic, kainate 3	4.135	3.6875	0.2515	44.511	4.83467	6.56667	7.0625	1.43133
FBgn0205014	GJ17846	FBgn0264556	Gr39a	FlyBase	Gustatory and pheromone receptor 39a, isoform C	0.1085	0.169	0	20.565	0	0.0563333	0	0.145667
FBgn0205133	GJ17966	FBgn0051729	CG31729	FlyBase	Probable phospholipid-transporting ATPase IIB	63.8065	75.208	43.9235	168.188	43.1213	48.7773	37.8355	22.025
FBgn0205146	GJ17979	FBgn0032775	CG17544	FlyBase	Peroxisomal acyl-coenzyme A oxidase 3	6.762	10.9015	16.973	37.1803	6.30067	8.879	11.796	5.42533
FBgn0205760	GJ18603	FBgn0026374	Rhp	FlyBase	Rhophilin-2	10.5815	14.479	5.5015	70.9497	20.8003	8.85967	7.64	2.62367
FBgn0205865	GJ18712	FBgn0020378	Sp1	FlyBase	Transcription factor btd	0.573	0.932	0.1465	35.3113	0	0.542333	0	0.265333
FBgn0205966	GJ18818	FBgn0264975	Nrg	FlyBase	Neuroglian	46.8355	51.257	28.2005	153.784	12.8153	21.6213	30.2675	11.0297
FBgn0206008	GJ18862	FBgn0261260	mgl	FlyBase	Low-density lipoprotein receptor-related protein 2	9.739	26.4755	6.757	69.266	4.72333	4.233	10.7135	4.20867
FBgn0206017	GJ18871	FBgn0050147	Hil	FlyBase	Kyphoscoliosis peptidase	8.2075	14.0935	15.4305	61.6783	1.83333	6.33033	4.222	9.98833
FBgn0206129	GJ18983	FBgn0259170	alpha-Man-Ia	FlyBase	Mannosyl-oligosaccharide alpha-1,2-mannosidase IA	18.744	43.0135	15.1275	80.7127	21.8957	14.504	15.1675	11.9253
FBgn0206302	GJ19157	FBgn0001186	Hex-A	FlyBase	Hexokinase type 2	94.2305	100.34	32.8095	295.789	26.0937	55.3703	26.7625	30.6207
FBgn0206358	GJ19213	FBgn0011747	Ank	FlyBase	Ankyrin-2 {ECO:0000250|UniProtKB:Q01484}	61.4565	66.5255	29.2315	159.736	23.2293	49.9257	41.7465	15.3287
FBgn0206971	GJ19829	FBgn0085370	Pde11	FlyBase	Dual 3',5'-cyclic-AMP and -GMP phosphodiesterase 11	18.6785	25.409	15.418	96.1547	3.91767	8.49567	5.134	4.09933
FBgn0207147	GJ20006	FBgn0034709	Swim	FlyBase	Tubulointerstitial nephritis antigen-like	56.478	21.818	27.578	205.24	25.3037	38.77	29.5155	19.736
FBgn0207202	GJ20061	FBgn0050069	CG30069	FlyBase	.	23.532	32.108	5.284	163.471	7.62133	15.6203	13.408	0.936667
FBgn0207437	GJ20297	FBgn0034391	CG15080	FlyBase	.	0.049	0.048	0.0215	8.133	0	0.00233333	0.2695	0.00933333
FBgn0207443	GJ20303	FBgn0028371	jbug	FlyBase	Filamin-A, Filamin-B	27.1005	37.945	2.175	316.114	14.678	21.8887	43.889	1.80333
FBgn0207522	GJ20382	FBgn0050104	NT5E-2	FlyBase	Protein 5NUC	11.98	14.3745	2.4395	146.94	8.019	19.8727	1.141	0.555
FBgn0207720	GJ20581	FBgn0003502	Btk29A	FlyBase	Tyrosine-protein kinase Btk29A	9.8725	14.539	28.075	147.262	37.6667	5.307	28.8155	14.9217
FBgn0207883	GJ20746	FBgn0034990	CG11406	FlyBase	Lipase 3	0.4545	0.2075	0.2825	96.9977	2.591	0.893333	1.538	0.267333
FBgn0208044	GJ20908	FBgn0034085	Ptp52F	FlyBase	Tyrosine-protein phosphatase 10D	21.069	5.6025	2.3645	77.1807	7.89867	12.353	7.1005	7.856
FBgn0208166	GJ21031	FBgn0053680	CG33680	FlyBase	Protein takeout	0.06	0.137	0.175	37.334	0.0293333	0.122667	0.4855	0.139333
FBgn0208307	GJ21174	FBgn0033355	CG13748	FlyBase	Kunitz-type serine protease inhibitor textilinin-3	0.296	0.187	1.9455	185.451	3.704	0.607333	0.468	0.268
FBgn0208316	GJ21183	FBgn0033365	CG8170	FlyBase	Serine proteinase stubble	0.225	0.001	0	8.61467	0	0.0563333	0.0005	0.19
FBgn0208317	GJ21184	FBgn0033363	CG13744	FlyBase	Serine proteinase stubble	0	0.053	0	7.011	0.122667	0.068	0.092	0.200333
FBgn0208652	GJ21532	FBgn0013733	shot	FlyBase	Dystonin	34.201	38.361	4.501	199.825	13.1783	14.741	12.6625	2.57933
FBgn0208693	GJ21573	NA	NA		Trypsin	0.658	1.078	0.146	23800.4	0	0	0	0.287667
FBgn0208695	GJ21575	FBgn0011832	Ser12	FlyBase	Trypsin epsilon	0.1365	0.0525	0.027	5873.77	0	0	0	0
FBgn0208695	GJ21575	FBgn0042186	CG17239	FlyBase	Trypsin epsilon	0.1365	0.0525	0.027	5873.77	0	0	0	0
FBgn0208849	GJ21730	FBgn0029082	hbs	FlyBase	Nephrin	0.4735	4.403	1.5875	32.1523	0.107333	0.828333	0.138	0.111333
FBgn0208933	GJ21815	FBgn0263391	hts	FlyBase	Protein hu-li tai shao	20.0845	26.024	18.668	96.3977	6.65033	9.48267	9.1615	4.34167
FBgn0208934	GJ21816	NA	NA		.	32.745	41.116	22.7325	170.347	19.501	19.572	25.222	7.81333
FBgn0209243	GJ22129	FBgn0028562	sut2	FlyBase	Solute carrier family 2, facilitated glucose transporter member 7	2.156	0.55	0.1825	25.9203	0.872667	3.21433	2.731	0.746333
FBgn0209306	GJ22193	FBgn0263256	CG43394	FlyBase	.	8.6715	20.2365	2.832	266.04	0.424333	10.327	1.3455	2.83333
FBgn0209368	GJ22255	FBgn0033753	Cyp301a1	FlyBase	Probable cytochrome P450 301a1, mitochondrial	4.654	5.5445	0.1245	294.171	1.57033	6.35367	1.3615	3.79167
FBgn0209438	GJ22325	FBgn0031406	Send1	FlyBase	Trypsin iota	0.072	0.041	0	870.629	0.0363333	0	0	0
FBgn0209438	GJ22325	FBgn0264253	Send2	FlyBase	Trypsin iota	0.072	0.041	0	870.629	0.0363333	0	0	0
FBgn0209438	GJ22325	FBgn0042187	CG17234	FlyBase	Trypsin iota	0.072	0.041	0	870.629	0.0363333	0	0	0
FBgn0209696	GJ22589	FBgn0085384	CG34355	FlyBase	Protein Skeletor, isoforms B/C	3.426	29.892	1.6635	104.371	7.498	6.853	2.243	0.816
FBgn0209745	GJ22641	FBgn0004644	hh	FlyBase	Protein hedgehog {ECO:0000250|UniProtKB:Q02936}	3.5085	3.623	0.2315	45.7323	3.14633	3.38967	0.639	7.59067
FBgn0209788	GJ22684	FBgn0037720	CG8312	FlyBase	Protein FAM43A	17.7645	22.0295	17.556	132.582	13.7477	14.0933	3.653	2.59533
FBgn0209831	GJ22727	NA	NA		Dystrophin, isoforms A/C/F/G/H, Dystrophin, isoform B, Dystrophin, isoform E	28.0765	29.5265	11.3035	103.602	23.5893	13.9337	10.767	5.85567
FBgn0209847	GJ22743	FBgn0037753	CG12947	FlyBase	.	2.8485	0.889	0.2085	20.407	0.324	3.37433	0.273	2.36367
FBgn0209884	GJ22780	FBgn0028671	Vha100-1	FlyBase	V-type proton ATPase 116 kDa subunit a isoform 1	27.973	112.004	23.3175	287.939	72.174	57.34	72.0155	50.2593
FBgn0209957	GJ22853	NA	NA		Mitogen-activated protein kinase-binding protein 1	32.0875	37.377	16.0655	157.376	9.05967	15.2663	5.2345	4.109
FBgn0210065	GJ22962	FBgn0037240	Cont	FlyBase	Contactin	16.258	22.2375	20.1845	61.3413	20.3063	14.902	26.7995	9.64
FBgn0210072	GJ22970	FBgn0266756	btsz	FlyBase	Synaptotagmin-like protein 4	18.631	33.6725	6.6335	63.152	11.568	14.126	9.4465	15.4857
FBgn0210178	GJ23076	FBgn0039467	CG14253	FlyBase	.	7.046	6.8765	0.4135	87.285	18.0543	8.06333	6.337	2.07133
FBgn0210246	GJ23144	FBgn0264491	how	FlyBase	Protein held out wings	47.515	45.1775	36.5085	174.043	6.51167	25.1573	19.7535	13.726
FBgn0210278	GJ23176	FBgn0004197	Ser	FlyBase	Protein serrate	1.0865	1.286	0.013	17.4933	1.78867	0.970667	0.8805	2.23267
FBgn0210393	GJ23291	FBgn0027570	Nep2	FlyBase	Membrane metallo-endopeptidase-like 1	36.081	73.404	5.5315	2392.8	10.4383	60.6373	33.4155	19.057
FBgn0210603	GJ23505	FBgn0040271	Sulf1	FlyBase	Extracellular sulfatase SULF-1 homolog	11.1765	14.639	15.49	63.4957	8.39	10.056	8.968	4.96733
FBgn0210692	GJ23595	FBgn0004897	fd96Ca	FlyBase	Fork head domain-containing protein FD4	0.245	0.5575	0.238	11.605	0	0.823667	0.16	0
FBgn0210725	GJ23628	FBgn0051005	qless	FlyBase	Decaprenyl-diphosphate synthase subunit 1	16.4065	12.5925	10.8885	54.559	1.57833	9.55133	5.2075	7.10033
FBgn0210742	GJ23645	FBgn0000139	ash2	FlyBase	Set1/Ash2 histone methyltransferase complex subunit ASH2	13.887	10.781	14.9635	47.3533	6.13733	11.926	7.8515	26.3677
FBgn0210764	GJ23667	FBgn0040238	Best1	FlyBase	Bestrophin-2	15.4065	25.3185	4.7285	90.1687	6.28567	15.951	45.479	13.9293
FBgn0210899	GJ23803	FBgn0259685	crb	FlyBase	Protein crumbs	7.1625	21.321	9.152	92.1177	5.92333	7.07333	8.132	2.18133
FBgn0211143	GJ24057	FBgn0038076	Cyp313a4	FlyBase	Probable cytochrome P450 313a4	2.259	1.5235	0.299	355.232	1.95367	2.85333	2.334	1.44
FBgn0211291	GJ24208	FBgn0086365	Orct2	FlyBase	Organic cation transporter-like protein	7.762	14.7925	5.2475	75.8297	21.944	10.2813	14.7595	2.673
FBgn0211357	GJ24277	FBgn0051195	CG31195	FlyBase	Probable G-protein coupled receptor 158	14.9435	17.168	19.7435	45.3	10.726	12.6987	17.5425	6.98533
FBgn0211369	GJ24289	FBgn0051201	GluRIIE	FlyBase	Glutamate receptor ionotropic, kainate 2	1.0265	0.7145	0.0925	13.025	0.829	2.19667	2.729	2.856
FBgn0211582	GJ24502	FBgn0039776	PH4alphaEFB	FlyBase	Prolyl 4-hydroxylase subunit alpha-1	14.877	16.0175	24.6795	52.3217	9.86967	11.7703	13.1205	4.68833
FBgn0211659	GJ24580	FBgn0037627	CG13318	FlyBase	Serine proteinase stubble	2.2585	19.511	0.0155	1290.61	0	7.519	8.2815	0.305667
FBgn0211747	GJ24670	FBgn0008646	E5	FlyBase	Homeotic protein empty spiracles	0.651	1.321	0.03	22.7587	0	1.80867	0	0.445667
FBgn0282297	GJ26028	NA	NA		.	2.1265	3.9975	1.8875	27.6987	0.511667	0.736667	1.1055	0.625667
FBgn0282307	GJ26038	NA	NA		.	1.201	1.528	0.8985	19.147	0.401333	0.355667	0.522	0.481333
FBgn0282451	GJ26182	NA	NA		Calcium-binding protein E63-1	50.8075	28.8205	2.1725	158.944	5.17933	21.4473	11.468	5.63967
FBgn0282487	GJ26218	NA	NA		.	1.0055	0.524	0.164	4443.24	0.045	0	0	0.499333
FBgn0282514	GJ26245	NA	NA		Embryonic polarity protein dorsal	17.2545	10.4095	3.0015	43.6293	3.42033	9.91233	8.436	4.253
FBgn0282526	GJ26257	NA	NA		.	3.5995	3.664	3.9885	61.5497	2.427	9.48333	9.9985	1.114
FBgn0282534	GJ26265	NA	NA		.	8.96	7.885	1.3405	57.312	0.062	3.335	2.392	1.23467
FBgn0282566	GJ26297	NA	NA		Collagenase	0.144	0.284	0.0515	7323.52	0.0463333	0.131	0.138	0.0423333
FBgn0282588	GJ26319	NA	NA		.	1.2815	0.864	0.1805	48092.9	10.705	0.128333	181.347	1.99933
FBgn0282796	GJ26527	NA	NA		Titin	1.727	0.681	0.0475	27.3017	0.606333	1.129	0.248	1.111
FBgn0282809	GJ26540	NA	NA		.	4.519	4.2975	0.8445	22.1873	3.37533	1.52467	3.464	0.439333
FBgn0282822	GJ26553	NA	NA		.	6.9885	10.027	6.4945	87.325	1.74133	11.493	7.7565	3.113
FBgn0282971	GJ26702	NA	NA		.	0.7355	1.099	0	28803.9	0	0	0	0.145
FBgn0283024	GJ26755	NA	NA		.	0.0375	0.0835	0	1171.53	0	0.073	0	0.418667
FBgn0283103	GJ26834	NA	NA		.	11.3025	19.5055	10.7955	222.899	13.41	43.2923	31.371	4.891
FBgn0283196	GJ26927	NA	NA		.	0.679	0.5515	0.273	6.86167	0.682667	0.62	2.0915	1.54833
FBgn0283235	GJ26966	NA	NA		Transcription factor Sp9	3.4815	6.5365	4.428	33.8017	0.890333	1.05067	0.993	1.44667
FBgn0283242	GJ26973	NA	NA		Titin	7.7975	3.6005	0.086	99.7703	1.90233	1.73833	2.475	1.689
FBgn0283345	GJ27076	NA	NA		.	0	0.001	0	16.5317	0.001	0.000666667	0	0
