## Supplemental Table 2 for "Differences in post-mating transcriptional responses between conspecific and heterospecific matings in *Drosophila*"

### Sheet: MF_tissue_biased_sigGenes_snaps
FBgn_ID	gene_name	SwissProt_BlastX_Description	category	mel_GeneSymbol	mel_FBgn_ID	WebLink
FBgn0201726	GJ14515	Pupal cuticle protein	AG_fRT	Pcp	FBgn0003046	FlyBase
FBgn0201853	GJ14646	.	AG_fRT	CG43861	FBgn0264443	FlyBase
FBgn0202032	GJ14828	Carboxypeptidase B2	AG_fRT	CG3097	FBgn0029804	FlyBase
FBgn0205792	GJ18638	.	AG_fRT	CG11816	FBgn0030495	FlyBase
FBgn0206095	GJ18949	.	AG_fRT	CG9083	FBgn0035077	FlyBase
FBgn0206285	GJ19140	Thyroid receptor-interacting protein 11	AG_fRT	Gmap	FBgn0027287	FlyBase
FBgn0208307	GJ21174	Kunitz-type serine protease inhibitor textilinin-3	AG_fRT	CG13748	FBgn0033355	FlyBase
FBgn0208751	GJ21632	Na(+)/H(+) exchange regulatory cofactor NHE-RF2	AG_fRT	CG10939	FBgn0010620	FlyBase
FBgn0208752	GJ21633	Bcl-2-related ovarian killer protein, .	AG_fRT	Buffy	FBgn0040491	FlyBase
FBgn0209085	GJ21971	Aquaporin	AG_fRT	Drip	FBgn0015872	FlyBase
FBgn0209660	GJ22553	Transient receptor potential channel pyrexia	AG_fRT	wtrw	FBgn0260005	FlyBase
FBgn0210681	GJ23584	Putative carbonic anhydrase 5	AG_fRT	CG3669	FBgn0039838	FlyBase
FBgn0282544	GJ26275	.	AG_fRT	NA	NA
FBgn0201118	GJ13899	Solute carrier family 22 member 6-A	AG_fRT	NA	NA
FBgn0013140	sev	Protein sevenless	EB_fRT	sev	FBgn0003366	FlyBase
FBgn0197692	GJ10410	Acyl-CoA Delta(11) desaturase	EB_fRT	CG9747	FBgn0039754	FlyBase
FBgn0197694	GJ10413	Acyl-CoA desaturase 1	EB_fRT	CG8630	FBgn0038130	FlyBase
FBgn0198329	GJ11068	.	EB_fRT	CG31176	FBgn0051176	FlyBase
FBgn0198655	GJ11397	.	EB_fRT	CG13699	FBgn0036781	FlyBase
FBgn0199251	GJ11999	Bestrophin-3	EB_fRT	Best2	FBgn0035696	FlyBase
FBgn0199499	GJ12249	ABC transporter G family member 23	EB_fRT	CG11147	FBgn0031734	FlyBase
FBgn0199568	GJ12322	Carbonic anhydrase 2	EB_fRT	CAH2	FBgn0027843	FlyBase
FBgn0200062	GJ12827	Venom serine protease Bi-VSP	EB_fRT	CG1299	FBgn0035501	FlyBase
FBgn0200179	GJ12945	Cuticle protein 8	EB_fRT	Cpr62Bc	FBgn0035281	FlyBase
FBgn0200488	GJ13262	Clavesin-1	EB_fRT	CG10657	FBgn0036289	FlyBase
FBgn0200832	GJ13610	Storkhead-box protein 1	EB_fRT	ko	FBgn0020294	FlyBase
FBgn0201104	GJ13885	Fibrillin-1	EB_fRT	frac	FBgn0035798	FlyBase
FBgn0201155	GJ13937	PDZ domain-containing protein 2	EB_fRT	bbg	FBgn0087007	FlyBase
FBgn0201353	GJ14135	Glycoprotein-N-acetylgalactosamine 3-beta-galactosyltransferase 1	EB_fRT	C1GalTA	FBgn0032078	FlyBase
FBgn0201630	GJ14418	Transcription factor LBX1	EB_fRT	lbl	FBgn0008651	FlyBase
FBgn0202333	GJ15136	Protein late bloomer	EB_fRT	Tsp42Ek	FBgn0033133	FlyBase
FBgn0203767	GJ16583	Inactive pancreatic lipase-related protein 1	EB_fRT	CG6847	FBgn0030884	FlyBase
FBgn0203858	GJ16674	.	EB_fRT	CG5928	FBgn0029836	FlyBase
FBgn0204764	GJ17594	Protein sister of odd and bowel	EB_fRT	sob	FBgn0004892	FlyBase
FBgn0207389	GJ20249	Cuticlin-1	EB_fRT	pio	FBgn0020521	FlyBase
FBgn0207452	GJ20312	.	EB_fRT	CG30196	FBgn0050196	FlyBase
FBgn0208157	GJ21022	Protein gooseberry	EB_fRT	gsb	FBgn0001148	FlyBase
FBgn0208469	GJ21339	Protein gooseberry-neuro	EB_fRT	gsb-n	FBgn0001147	FlyBase
FBgn0208488	GJ21360	Putative fatty acyl-CoA reductase CG8303 {ECO:0000250|UniProtKB:Q922J9, ECO:0000312|EMBL:AAF57976.2}	EB_fRT	CG8303	FBgn0034143	FlyBase
FBgn0209589	GJ22478	Nose resistant to fluoxetine protein 6	EB_fRT	CG11353, CG30471	FBgn0035557	FlyBase
FBgn0209589	GJ22478	Nose resistant to fluoxetine protein 6	EB_fRT	CG11353, CG30471	FBgn0050471	FlyBase
FBgn0210768	GJ23671	.	EB_fRT	Ude	FBgn0039226	FlyBase
FBgn0204743	GJ17573	Mitochondrial sodium/hydrogen exchanger 9B2	EB_fRT	NA	NA
FBgn0281911	GJ25642	.	EB_fRT	NA	NA
FBgn0282541	GJ26272	.	EB_fRT	NA	NA
FBgn0282588	GJ26319	.	EB_fRT	NA	NA
FBgn0197366	GJ10077	Ubiquitin-conjugating enzyme E2 H	testes_fRT	CG14739	FBgn0037987	FlyBase
FBgn0198171	GJ10903	Doublesex and mab-3 related transcription factor 3	testes_fRT	dmrt93B	FBgn0038851	FlyBase
FBgn0198306	GJ11040	Putative odorant receptor 85e	testes_fRT	Or85e	FBgn0026399	FlyBase
FBgn0198722	GJ11464	Bestrophin-2	testes_fRT	Best4	FBgn0036491	FlyBase
FBgn0199738	GJ12498	DC-STAMP domain-containing protein 2	testes_fRT	CG6845	FBgn0035099	FlyBase
FBgn0200178	GJ12944	.	testes_fRT	CNMa	FBgn0035282	FlyBase
FBgn0200773	GJ13549	.	testes_fRT	CG13737	FBgn0036382	FlyBase
FBgn0203350	GJ16165	.	testes_fRT	Pvf2	FBgn0031888	FlyBase
FBgn0208138	GJ21003	.	testes_fRT	CG6055	FBgn0031918	FlyBase
FBgn0209434	GJ22321	Venom allergen 3	testes_fRT	CG17974	FBgn0034624	FlyBase
FBgn0210224	GJ23122	Serine/threonine-protein kinase DCLK1	testes_fRT	CG10177	FBgn0039083	FlyBase
FBgn0211277	GJ24194	Vesicular glutamate transporter 1	testes_fRT	MFS9	FBgn0038799	FlyBase
FBgn0205200	GJ18035	.	testes_fRT	NA	NA
FBgn0207769	GJ20631	Larval cuticle protein 1	testes_fRT	NA	NA
FBgn0201941	GJ14736	Venom allergen 5	testes_fRT	NA	NA
FBgn0282309	GJ26040	.	testes_fRT	NA	NA
FBgn0283024	GJ26755	.	testes_fRT	NA	NA
FBgn0282008	GJ25739	.	testes_fRT	NA	NA
FBgn0202318	GJ15121	.	testes_fRT	NA	NA
FBgn0207523	GJ20383	Protein 5NUC	testes_fRT	NA	NA
