## Supplemental Table 4 for "Differences in post-mating transcriptional responses between conspecific and heterospecific matings in *Drosophila*"

### Sheet: Sheet1
status	FBgn_ID	gene_name	mel_GeneSymbol	mel_FBgn_ID	WebLink	SwissProt_BlastX_Description	V	C6	H6	LFC_V_C6	LFC_V_H6
Up-regulated	FBgn0013143	slbo	slbo	FBgn0005638	FlyBase	CCAAT/enhancer-binding protein	5.066	12.3495	11.8785	1.28553	1.22943
Up-regulated	FBgn0015684	lama	lama	FBgn0016031	FlyBase	Putative phospholipase B-like lamina ancestor	11.4115	23.8295	18.0595	1.06226	0.66227
Up-regulated	FBgn0016402	ActD1	Act79B	FBgn0000045	FlyBase	Actin, larval muscle	0.8955	8.659	0.906	3.27344	0.0168176
Up-regulated	FBgn0016474	Yp1	Yp1	FBgn0004045	FlyBase	Vitellogenin-1	3931.03	8876.93	6656.15	1.17516	0.759781
Up-regulated	FBgn0017816	Cec2B	CecA1, CecA2, CecC	FBgn0000277	FlyBase	Cecropin-2	0.002	4.5375	34.0865	11.1477	14.0569	2268.75	17043.2
Up-regulated	FBgn0027387	dec-1	dec-1	FBgn0000427	FlyBase	Defective chorion-1 protein, FC177 isoform	168.396	524.939	326.132	1.64029	0.953598
Up-regulated	FBgn0197344	GJ10054	PGRP-LB	FBgn0037906	FlyBase	Peptidoglycan-recognition protein LB	9.679	24.1325	18.9835	1.31805	0.971816
Up-regulated	FBgn0197452	GJ10164	Dhc93AB	FBgn0013812	FlyBase	Dynein beta chain, ciliary	6.1595	15.3205	10.849	1.31458	0.816677
Up-regulated	FBgn0197454	GJ10166	vkg	FBgn0016075	FlyBase	Collagen alpha-1(IV) chain	9.7175	20.904	10.866	1.10512	0.161164
Up-regulated	FBgn0197498	GJ10211	CG4582	FBgn0039344	FlyBase	Lipoprotein lipase	2.855	9.2945	8.184	1.70289	1.51932
Up-regulated	FBgn0197981	GJ10704	CG11069	FBgn0039244	FlyBase	ATP-binding cassette sub-family G member 5	2.3785	4.717	3.653	0.987818	0.61903
Up-regulated	FBgn0198105	GJ10835	CG7675	FBgn0038610	FlyBase	Retinol dehydrogenase 14	31.2345	80.559	64.4435	1.36691	1.04489
Up-regulated	FBgn0198233	GJ10965	CG5112	FBgn0039341	FlyBase	Fatty-acid amide hydrolase 2	6.92	14.702	11.063	1.08717	0.676899
Up-regulated	FBgn0198411	GJ11150	CG31808	FBgn0062978	FlyBase	.	7.597	15.457	12.6045	1.02476	0.730437
Up-regulated	FBgn0198649	GJ11391	CG32196	FBgn0052196	FlyBase	Gamma-glutamylcyclotransferase	1.4385	4.887	4.014	1.76438	1.48048
Up-regulated	FBgn0198890	GJ11635	CG11438	FBgn0037164	FlyBase	Putative phosphatidate phosphatase	1.892	4.2925	3.295	1.18191	0.800366
Up-regulated	FBgn0198893	GJ11638	CG11426	FBgn0037166	FlyBase	Putative phosphatidate phosphatase	2.4055	6.558	4.8005	1.44692	0.996848
Up-regulated	FBgn0198894	GJ11639	CG11425	FBgn0037167	FlyBase	Putative phosphatidate phosphatase	3.2715	9.007	8.18	1.46109	1.32215
Up-regulated	FBgn0199235	GJ11983	ndl	FBgn0002926	FlyBase	Serine protease nudel	12.04	38.2455	31.037	1.66745	1.36615
Up-regulated	FBgn0199397	GJ12145	scf	FBgn0025682	FlyBase	Calumenin	55.768	110.784	96.425	0.990234	0.78997
Up-regulated	FBgn0199754	GJ12514	CG9098	FBgn0031762	FlyBase	SH2 domain-containing protein 3C	2.1255	4.544	3.465	1.09616	0.705053
Up-regulated	FBgn0199799	GJ12559	CG13992	FBgn0031756	FlyBase	.	21.4715	71.654	54.858	1.73862	1.35328
Up-regulated	FBgn0199810	GJ12570	psd	FBgn0086265	FlyBase	.	66.8805	190.994	144.492	1.51387	1.11133
Up-regulated	FBgn0199820	GJ12581	Vm26Aa	FBgn0003979	FlyBase	Vitelline membrane protein Vm26Aa	1210.02	3225.4	2273.5	1.41444	0.909878
Up-regulated	FBgn0199831	GJ12592	Vm26Aa	FBgn0003979	FlyBase	Vitelline membrane protein Vm26Aa	2731.39	6723.57	5138.59	1.29959	0.911739
Up-regulated	FBgn0199852	GJ12613	CG13998	FBgn0040949	FlyBase	.	2.5045	8.084	6.0135	1.69055	1.26368
Up-regulated	FBgn0199903	GJ12666	ple	FBgn0005626	FlyBase	Tyrosine 3-monooxygenase	0.127	0.587	4.574	2.20853	5.17056
Up-regulated	FBgn0200424	GJ13198	Nrt	FBgn0004108	FlyBase	Neurotactin	1.4565	3.4665	2.312	1.25097	0.666636
Up-regulated	FBgn0200501	GJ13275	dsb	FBgn0035290	FlyBase	Lysosome membrane protein 2	6.6865	21.05	16.428	1.6545	1.29683
Up-regulated	FBgn0200611	GJ13386	PGRP-LF	FBgn0035977	FlyBase	Peptidoglycan-recognition protein LF	1.2905	2.6615	3.494	1.04431	1.43695
Up-regulated	FBgn0201083	GJ13864	yellow-k	FBgn0036504	FlyBase	.	5.987	13.32	9.809	1.15369	0.712273
Up-regulated	FBgn0201166	GJ13948	cln3	FBgn0036756	FlyBase	Battenin	3.658	8.0205	6.155	1.13264	0.750704
Up-regulated	FBgn0201379	GJ14161	tsl	FBgn0003867	FlyBase	Torso-like protein	1.2835	3.232	2.4775	1.33234	0.948802
Up-regulated	FBgn0201780	GJ14573	DhpD	FBgn0261436	FlyBase	Guanine deaminase	1.7175	3.379	2.4505	0.976286	0.512766
Up-regulated	FBgn0201783	GJ14576	CG6753	FBgn0038070	FlyBase	Lipase 3	1.7675	3.752	3.279	1.08595	0.891546
Up-regulated	FBgn0202027	GJ14823	CG1673	FBgn0030482	FlyBase	Branched-chain-amino-acid aminotransferase	15.706	31.1135	25.217	0.986225	0.683081
Up-regulated	FBgn0202180	GJ14980	wdp	FBgn0034718	FlyBase	Protein windpipe {ECO:0000303|PubMed:11804792}	12.895	33.284	26.208	1.36802	1.0232
Up-regulated	FBgn0202372	GJ15175	CG10962	FBgn0030073	FlyBase	Farnesol dehydrogenase {ECO:0000305}	2.2925	7.474	6.2315	1.70496	1.44266
Up-regulated	FBgn0202401	GJ15205	CG9505	FBgn0031805	FlyBase	Neprilysin-2 {ECO:0000312|WormBase:T05A8.4}	2.434	6.6555	3.8985	1.45122	0.67959
Up-regulated	FBgn0202416	GJ15220	CG42259	FBgn0266569	FlyBase	.	5.0335	18.806	11.2945	1.90156	1.16599
Up-regulated	FBgn0202619	GJ15426	Vm26Ab	FBgn0003980	FlyBase	Vitelline membrane protein Vm26Ab	1196.73	3129.41	2285.87	1.38679	0.933643
Up-regulated	FBgn0203093	GJ15906	Ir7c	FBgn0029966	FlyBase	.	4.5245	12.689	9.238	1.48775	1.02982
Up-regulated	FBgn0203432	GJ16247	CG12517	FBgn0032311	FlyBase	.	13.952	37.1605	31.751	1.4133	1.18633
Up-regulated	FBgn0203976	GJ16797	CG12398	FBgn0030596	FlyBase	Glucose dehydrogenase [FAD, quinone]	20.6285	76.1905	50.189	1.88497	1.28273
Up-regulated	FBgn0204007	GJ16828	IP3K2	FBgn0283680	FlyBase	.	3.276	6.2325	4.4575	0.927876	0.444299
Up-regulated	FBgn0204809	GJ17640	CG31869	FBgn0051869	FlyBase	.	15.817	54.1305	48.789	1.77497	1.62508
Up-regulated	FBgn0205391	Tep4	Tep4	FBgn0041180	FlyBase	CD109 antigen	2.112	2.9825	4.589	0.497912	1.11957
Up-regulated	FBgn0205992	GJ18846	Yp3	FBgn0004047	FlyBase	Vitellogenin-3	870.338	2056.64	1661.88	1.24064	0.933171
Up-regulated	FBgn0206279	GJ19134	sqh	FBgn0003514	FlyBase	Myosin regulatory light chain sqh	2.949	18.313	3.5765	2.63457	0.278323
Up-regulated	FBgn0206456	GJ19312	CG32625, CG34283	FBgn0085312	FlyBase	Gametocyte-specific factor 1 homolog {ECO:0000305}	4.559	9.817	7.6875	1.10656	0.753797
Up-regulated	FBgn0206566	GJ19423	Yp2	FBgn0005391	FlyBase	Vitellogenin-2	3794.95	8275.81	6232.05	1.12482	0.715624
Up-regulated	FBgn0206729	GJ19587	Oscillin	FBgn0031717	FlyBase	Glucosamine-6-phosphate isomerase	7.6745	20.759	16.6535	1.43559	1.11768
Up-regulated	FBgn0206916	GJ19774	wbl	FBgn0004003	FlyBase	Protein windbeutel	5.0155	14.936	11.6685	1.57433	1.21815
Up-regulated	FBgn0207027	GJ19885	IM2, IM1, CG18107	FBgn0025583	FlyBase	Immune-induced peptide 1	7.227	7.448	15.19	0.0434562	1.07165
Up-regulated	FBgn0207086	GJ19944	babos	FBgn0034724	FlyBase	.	12.2855	35.392	27.2615	1.52647	1.14991
Up-regulated	FBgn0207304	GJ20164	KCNQ	FBgn0033494	FlyBase	Potassium voltage-gated channel subfamily KQT member 5	2.706	6.1975	5.3605	1.19552	0.986206
Up-regulated	FBgn0207408	GJ20268	blow	FBgn0004133	FlyBase	.	1.543	3.288	2.7355	1.09147	0.826066
Up-regulated	FBgn0207522	GJ20382	NT5E-2	FBgn0050104	FlyBase	Protein 5NUC	2.4395	4.959	4.3285	1.02346	0.827282
Up-regulated	FBgn0207958	GJ20821	St4	FBgn0033887	FlyBase	Sulfotransferase 1C4	3.513	9.427	7.0605	1.4241	1.00707
Up-regulated	FBgn0208028	GJ20892	CG5367	FBgn0032228	FlyBase	Cathepsin L1	10.025	20.2685	17.2435	1.01564	0.78245
Up-regulated	FBgn0208128	GJ20993	CG5065	FBgn0034145	FlyBase	Putative fatty acyl-CoA reductase CG5065 {ECO:0000250|UniProtKB:Q922J9, ECO:0000312|EMBL:AAF57974.1}	3.007	6.7725	6.8045	1.17136	1.17816
Up-regulated	FBgn0208307	GJ21174	CG13748	FBgn0033355	FlyBase	Kunitz-type serine protease inhibitor textilinin-3	1.9455	1.737	6.7955	-0.163543	1.80444
Up-regulated	FBgn0208488	GJ21360	CG8303	FBgn0034143	FlyBase	Putative fatty acyl-CoA reductase CG8303 {ECO:0000250|UniProtKB:Q922J9, ECO:0000312|EMBL:AAF57976.2}	9.789	28.6235	22.035	1.54797	1.17056
Up-regulated	FBgn0208730	GJ21611	CRMP	FBgn0023023	FlyBase	Dihydropyrimidinase	3.9975	8.5365	6.7155	1.09455	0.748397
Up-regulated	FBgn0209165	GJ22051	stl	FBgn0086408	FlyBase	A disintegrin and metalloproteinase with thrombospondin motifs 16	2.4865	16.4155	10.6015	2.72287	2.09208
Up-regulated	FBgn0209486	GJ22373	Sema2b	FBgn0264273	FlyBase	Semaphorin-2A	2.8735	5.675	4.9885	0.981811	0.795797
Up-regulated	FBgn0209766	GJ22662	AttD	FBgn0038530	FlyBase	Attacin-A {ECO:0000303|PubMed:11592981, ECO:0000303|PubMed:11886771}	0.8705	2.8395	4.156	1.70572	2.25528
Up-regulated	FBgn0210031	GJ22928	fit	FBgn0038914	FlyBase	.	75.475	185.623	155.163	1.2983	1.03971
Up-regulated	FBgn0210221	GJ23119	CG10184	FBgn0039094	FlyBase	Probable low-specificity L-threonine aldolase 2	15.324	31.25	25.6905	1.02806	0.745442
Up-regulated	FBgn0210572	GJ23474	CG13658, CG11893, CG31104, CG31300, CG31436	FBgn0039316	FlyBase	.	1.346	6.853	5.506	2.34806	2.03233
Up-regulated	FBgn0210629	GJ23531	Ect3	FBgn0260746	FlyBase	Beta-galactosidase	9.1685	19.229	14.8915	1.06853	0.699731
Up-regulated	FBgn0211009	GJ23916	CG31324	FBgn0051324	FlyBase	.	2.0205	6.446	4.604	1.67369	1.18818
Up-regulated	FBgn0211291	GJ24208	Orct2	FBgn0086365	FlyBase	Organic cation transporter-like protein	5.2475	11.959	8.859	1.18839	0.755514
Up-regulated	FBgn0211321	GJ24239	Spn100A	FBgn0039795	FlyBase	Leukocyte elastase inhibitor C	2.649	8.935	6.786	1.75402	1.35711
Up-regulated	FBgn0211575	GJ24495	betaTub97EF	FBgn0003890	FlyBase	Tubulin beta-1 chain	18.38	37.792	31.9745	1.03994	0.798785
Up-regulated	FBgn0211742	GJ24665	CG5346	FBgn0038981	FlyBase	Codeine O-demethylase	10.388	23.0155	16.5285	1.14769	0.670038
Up-regulated	FBgn0283014	GJ26745	NA	NA		.	7.615	15.7425	13.915	1.04775	0.869725
Up-regulated	FBgn0282174	GJ25905	NA	NA		Peptide tarsal-less AA {ECO:0000312|FlyBase:FBgn0259733}	6.1175	15.219	12.5215	1.31486	1.03339
Up-regulated	FBgn0281883	GJ25614	NA	NA		.	1.785	5.317	4.559	1.57469	1.35279
Up-regulated	FBgn0205292	GJ18127	NA	NA		.	2359.72	5139.59	3952.71	1.12304	0.74423
Up-regulated	FBgn0282993	GJ26724	NA	NA		.	1.471	2.9375	3.117	0.997792	1.08336
Up-regulated	FBgn0257373	snoRNA:GJ25539	NA	NA		.	3.985	11.336	10.151	1.50826	1.34897
Up-regulated	FBgn0282557	GJ26288	NA	NA		Cytochrome c oxidase subunit 3	5.9825	12.3725	6.846	1.04832	0.194513
Up-regulated	FBgn0283127	GJ26858	NA	NA		Cytochrome c oxidase subunit 2	0.942	9.9485	0	3.40068	#NUM!
Up-regulated	FBgn0282997	GJ26728	NA	NA		Transmembrane protein 50A	2.4795	5.9515	2.5355	1.2632	0.032221
Up-regulated	FBgn0256673	5.8SrRNA:GJ24839	NA	NA		.	0.1585	19.1965	0.529	6.92022	1.73878
Up-regulated	FBgn0257365	snoRNA:GJ25531	NA	NA		.	0.8535	3.8405	3.1095	2.16983	1.86522
Up-regulated	FBgn0210200	GJ23098	NA	NA		.	2.735	6.0145	5.829	1.1369	1.09171
Up-regulated	FBgn0199842	GJ12603	NA	NA		.	21.538	75.4365	55.7335	1.80838	1.37166
Up-regulated	FBgn0257354	snoRNA:GJ25520	NA	NA		.	4.045	9.5715	8.1065	1.24261	1.00294
Up-regulated	FBgn0256803	5.8SrRNA:GJ24969	NA	NA		.	0.6445	7.1795	0.6775	3.47763	0.0720406
Up-regulated	FBgn0282318	GJ26049	NA	NA		NADH-ubiquinone oxidoreductase chain 5	12.7715	28.7845	17.957	1.17236	0.491618
Up-regulated	FBgn0282775	GJ26506	NA	NA		NADH-ubiquinone oxidoreductase chain 2	39.89	94.436	60.6495	1.24331	0.604469
Up-regulated	FBgn0282629	GJ26360	NA	NA		Cytochrome P450 307a1	13.3485	30.528	26.113	1.19346	0.968091
Up-regulated	FBgn0256712	5.8SrRNA:GJ24878	NA	NA		.	0.624	7.1795	0.6775	3.52427	0.118675
Up-regulated	FBgn0283385	GJ27116	NA	NA		Cytochrome c oxidase subunit 2	6.331	22.5245	6.551	1.83099	0.0492818
Up-regulated	FBgn0257326	snoRNA:GJ25492	NA	NA		.	1.223	3.824	2.5725	1.64466	1.07275
Up-regulated	FBgn0283290	GJ27021	NA	NA		Cytochrome c oxidase subunit 1	13.973	26.909	14.3645	0.945447	0.039866
Up-regulated	FBgn0257231	snoRNA:GJ25397	NA	NA		.	1.712	3.804	3.387	1.15183	0.984325
Up-regulated	FBgn0283296	GJ27027	NA	NA		Cytochrome c oxidase subunit 2	2.175	5.3065	5.3555	1.28675	1.30001
Down-regulated	FBgn0013070	Cp18	Cp18	FBgn0000357	FlyBase	Chorion protein S18	1969.43	1353.55	860.675	-0.541036	-1.19424
Down-regulated	FBgn0201411	Hsp68a	Hsp68	FBgn0001230	FlyBase	Heat shock protein 68	61.1215	27.6265	32.6345	-1.14563	-0.905282
Down-regulated	FBgn0201749	Hsp68b	Hsp68	FBgn0001230	FlyBase	Heat shock protein 68	54.4595	23.7215	24.711	-1.19899	-1.14003
Down-regulated	FBgn0201788	GJ14581	His2A:CG31618, His2A:CG33808, His2A:CG33814, His2A:CG33817, His2A:CG33820, His2A:CG33823, His2A:CG33826, His2A:CG33829, His2A:CG33832, His2A:CG33835, His2A:CG33838, His2A:CG33841, His2A:CG33844, His2A:CG33847, His2A:CG33850, His2A:CG33853, His2A:CG33856, His2A:CG33859, His2A:CG33862, His2A:CG33865	FBgn0053865	FlyBase	Histone H2A	8.973	2.7245	8.2125	-1.7196	-0.127769
Down-regulated	FBgn0202361	GJ15164	His2B:CG33868, His2B:CG33870, His2B:CG33872, His2B:CG33874, His2B:CG33876, His2B:CG33878, His2B:CG33880, His2B:CG33882, His2B:CG33884, His2B:CG33886, His2B:CG33888, His2B:CG33890, His2B:CG33892, His2B:CG33894, His2B:CG33896, His2B:CG33898, His2B:CG33900, His2B:CG33902, His2B:CG33904, His2B:CG33906, His2B:CG33908, His2B:CG33910, His2B:CG17949	FBgn0053898	FlyBase	Histone H2B	28.155	13.063	19.034	-1.1079	-0.564812
Down-regulated	FBgn0202636	GJ15443	His2B:CG33868, His2B:CG33870, His2B:CG33872, His2B:CG33874, His2B:CG33876, His2B:CG33878, His2B:CG33880, His2B:CG33882, His2B:CG33884, His2B:CG33886, His2B:CG33888, His2B:CG33890, His2B:CG33892, His2B:CG33894, His2B:CG33896, His2B:CG33898, His2B:CG33900, His2B:CG33902, His2B:CG33904, His2B:CG33906, His2B:CG33908, His2B:CG33910, His2B:CG17949	FBgn0053892	FlyBase	Histone H2B	38.216	17.385	21.6945	-1.13633	-0.816847
Down-regulated	FBgn0202645	GJ15452	CG8180	FBgn0034021	FlyBase	.	20.7705	0.0445	5.6145	-8.86651	-1.88731
Down-regulated	FBgn0202729	GJ15536	His2A:CG31618, His2A:CG33808, His2A:CG33814, His2A:CG33817, His2A:CG33820, His2A:CG33823, His2A:CG33826, His2A:CG33829, His2A:CG33832, His2A:CG33835, His2A:CG33838, His2A:CG33841, His2A:CG33844, His2A:CG33847, His2A:CG33850, His2A:CG33853, His2A:CG33856, His2A:CG33859, His2A:CG33862, His2A:CG33865	FBgn0053838	FlyBase	Histone H2A	8.973	2.7245	8.2125	-1.7196	-0.127769
Down-regulated	FBgn0203526	GJ16342	His2B:CG33868, His2B:CG33870, His2B:CG33872, His2B:CG33874, His2B:CG33876, His2B:CG33878, His2B:CG33880, His2B:CG33882, His2B:CG33884, His2B:CG33886, His2B:CG33888, His2B:CG33890, His2B:CG33892, His2B:CG33894, His2B:CG33896, His2B:CG33898, His2B:CG33900, His2B:CG33902, His2B:CG33904, His2B:CG33906, His2B:CG33908, His2B:CG33910, His2B:CG17949	FBgn0053870	FlyBase	Histone H2B	32.613	14.6745	20.312	-1.15214	-0.683115
Down-regulated	FBgn0203527	GJ16343	His2B:CG33868, His2B:CG33870, His2B:CG33872, His2B:CG33874, His2B:CG33876, His2B:CG33878, His2B:CG33880, His2B:CG33882, His2B:CG33884, His2B:CG33886, His2B:CG33888, His2B:CG33890, His2B:CG33892, His2B:CG33894, His2B:CG33896, His2B:CG33898, His2B:CG33900, His2B:CG33902, His2B:CG33904, His2B:CG33906, His2B:CG33908, His2B:CG33910, His2B:CG17949	FBgn0053904	FlyBase	Histone H2B	38.216	17.385	21.6945	-1.13633	-0.816847
Down-regulated	FBgn0203539	GJ16355	Hsp70Aa, Hsp70Ab, Hsp70Ba, Hsp70Bb, Hsp70Bc, Hsp70Bbb	FBgn0013275	FlyBase	Major heat shock 70 kDa protein Bc	40.533	10.011	15.696	-2.01751	-1.3687
Down-regulated	FBgn0205559	GJ18400	His2A:CG31618, His2A:CG33808, His2A:CG33814, His2A:CG33817, His2A:CG33820, His2A:CG33823, His2A:CG33826, His2A:CG33829, His2A:CG33832, His2A:CG33835, His2A:CG33838, His2A:CG33841, His2A:CG33844, His2A:CG33847, His2A:CG33850, His2A:CG33853, His2A:CG33856, His2A:CG33859, His2A:CG33862, His2A:CG33865	FBgn0053838	FlyBase	Histone H2A	5.2045	2.286	4.227	-1.18693	-0.300125
Down-regulated	FBgn0206712	GJ19570	His2A:CG31618, His2A:CG33808, His2A:CG33814, His2A:CG33817, His2A:CG33820, His2A:CG33823, His2A:CG33826, His2A:CG33829, His2A:CG33832, His2A:CG33835, His2A:CG33838, His2A:CG33841, His2A:CG33844, His2A:CG33847, His2A:CG33850, His2A:CG33853, His2A:CG33856, His2A:CG33859, His2A:CG33862, His2A:CG33865	FBgn0053814	FlyBase	Histone H2A	36.087	16.7815	21.096	-1.10461	-0.77451
Down-regulated	FBgn0207569	GJ20429	CG4049	FBgn0034976	FlyBase	Helicase ARIP4	49.688	21.6755	30.8535	-1.19683	-0.687463
Down-regulated	FBgn0208655	GJ21535	Pepck	FBgn0003067	FlyBase	Phosphoenolpyruvate carboxykinase [GTP]	13.9275	1.8345	2.5415	-2.92448	-2.45418
Down-regulated	FBgn0210614	GJ23516	His2B:CG33868, His2B:CG33870, His2B:CG33872, His2B:CG33874, His2B:CG33876, His2B:CG33878, His2B:CG33880, His2B:CG33882, His2B:CG33884, His2B:CG33886, His2B:CG33888, His2B:CG33890, His2B:CG33892, His2B:CG33894, His2B:CG33896, His2B:CG33898, His2B:CG33900, His2B:CG33902, His2B:CG33904, His2B:CG33906, His2B:CG33908, His2B:CG33910, His2B:CG17949	FBgn0053888	FlyBase	Histone H2B	32.613	14.6745	20.312	-1.15214	-0.683115
Down-regulated	FBgn0210615	GJ23517	His2B:CG33868, His2B:CG33870, His2B:CG33872, His2B:CG33874, His2B:CG33876, His2B:CG33878, His2B:CG33880, His2B:CG33882, His2B:CG33884, His2B:CG33886, His2B:CG33888, His2B:CG33890, His2B:CG33892, His2B:CG33894, His2B:CG33896, His2B:CG33898, His2B:CG33900, His2B:CG33902, His2B:CG33904, His2B:CG33906, His2B:CG33908, His2B:CG33910, His2B:CG17949	FBgn0053902	FlyBase	Histone H2B	32.613	14.6745	20.312	-1.15214	-0.683115
Down-regulated	FBgn0210617	GJ23519	His2B:CG33868, His2B:CG33870, His2B:CG33872, His2B:CG33874, His2B:CG33876, His2B:CG33878, His2B:CG33880, His2B:CG33882, His2B:CG33884, His2B:CG33886, His2B:CG33888, His2B:CG33890, His2B:CG33892, His2B:CG33894, His2B:CG33896, His2B:CG33898, His2B:CG33900, His2B:CG33902, His2B:CG33904, His2B:CG33906, His2B:CG33908, His2B:CG33910, His2B:CG17949	FBgn0053886	FlyBase	Histone H2B	38.216	17.385	21.6945	-1.13633	-0.816847
Down-regulated	FBgn0210626	GJ23528	His2B:CG33868, His2B:CG33870, His2B:CG33872, His2B:CG33874, His2B:CG33876, His2B:CG33878, His2B:CG33880, His2B:CG33882, His2B:CG33884, His2B:CG33886, His2B:CG33888, His2B:CG33890, His2B:CG33892, His2B:CG33894, His2B:CG33896, His2B:CG33898, His2B:CG33900, His2B:CG33902, His2B:CG33904, His2B:CG33906, His2B:CG33908, His2B:CG33910, His2B:CG17949	FBgn0053894	FlyBase	Histone H2B	58.752	24.859	35.3285	-1.24087	-0.733805
Down-regulated	FBgn0211115	GJ24028	CG6770	FBgn0032400	FlyBase	.	16.2395	7.822	9.553	-1.0539	-0.765481
Down-regulated	FBgn0211179	GJ24094	glu	FBgn0015391	FlyBase	Structural maintenance of chromosomes protein 4	24.0565	11.7715	20.1775	-1.03113	-0.253679
Down-regulated	FBgn0210796	GJ23699	NA	NA		Histone H1.1	4.9795	2.1765	4.008	-1.19399	-0.313118
Down-regulated	FBgn0210011	GJ22908	NA	NA		.	13.4655	5.325	6.9235	-1.33841	-0.959694
Down-regulated	FBgn0202240	GJ15041	NA	NA		.	23.5545	14.266	10.2625	-0.723422	-1.19862
Down-regulated	FBgn0283270	GJ27001	NA	NA		.	4.082	1.874	2.0805	-1.12316	-0.972346
Down-regulated	FBgn0283127	GJ26858	NA	NA		Cytochrome c oxidase subunit 2	0.942	9.9485	0	3.40068	#NUM!
Down-regulated	FBgn0198924	GJ11669	NA	NA		.	30.2035	14.805	20.938	-1.02863	-0.528592
Down-regulated	FBgn0206022	GJ18876	NA	NA		.	5.9725	6.383	3.0105	0.0958997	-0.988332
Down-regulated	FBgn0283002	GJ26733	NA	NA		.	41.858	8.231	33.2265	-2.34636	-0.333169
