## Supplemental Table 5 for "Differences in post-mating transcriptional responses between conspecific and heterospecific matings in *Drosophila*"

### Sheet: GO_results-ovary_upregulated_ge
Tissue	DE status	category	over_represented_pvalue	under_represented_pvalue	numDEInCat	numInCat	term	ontology	over_represented_FDR	go_term
ovaries	up-regulated	GO:0007305	1.60803e-08	1	3	3	vitelline membrane formation involved in chorion-containing eggshell formation	BP	4.69546e-05	BP vitelline membrane formation involved in chorion-containing eggshell formation
ovaries	up-regulated	GO:0030704	1.60803e-08	1	3	3	vitelline membrane formation	BP	4.69546e-05	BP vitelline membrane formation
ovaries	up-regulated	GO:0035803	1.60803e-08	1	3	3	egg coat formation	BP	4.69546e-05	BP egg coat formation
ovaries	up-regulated	GO:0035805	1.60803e-08	1	3	3	egg coat	CC	4.69546e-05	CC egg coat
ovaries	up-regulated	GO:0060388	1.60803e-08	1	3	3	vitelline envelope	CC	4.69546e-05	CC vitelline envelope
ovaries	up-regulated	GO:0005576	2.692e-08	1	19	738	extracellular region	CC	6.55053e-05	CC extracellular region
ovaries	up-regulated	GO:0009617	5.93407e-08	1	10	163	response to bacterium	BP	0.000123768	BP response to bacterium
ovaries	up-regulated	GO:0070469	4.88136e-07	1	6	74	respiratory chain	CC	0.000890848	CC respiratory chain
ovaries	up-regulated	GO:0004129	1.46784e-06	1	5	59	cytochrome-c oxidase activity	MF	0.00178587	MF cytochrome-c oxidase activity
ovaries	up-regulated	GO:0015002	1.46784e-06	1	5	59	heme-copper terminal oxidase activity	MF	0.00178587	MF heme-copper terminal oxidase activity
ovaries	up-regulated	GO:0016675	1.46784e-06	1	5	59	oxidoreductase activity, acting on a heme group of donors	MF	0.00178587	MF oxidoreductase activity, acting on a heme group of donors
ovaries	up-regulated	GO:0016676	1.46784e-06	1	5	59	oxidoreductase activity, acting on a heme group of donors, oxygen as acceptor	MF	0.00178587	MF oxidoreductase activity, acting on a heme group of donors, oxygen as acceptor
ovaries	up-regulated	GO:0022900	3.52946e-06	1	6	97	electron transport chain	BP	0.00396386	BP electron transport chain
ovaries	up-regulated	GO:0030312	3.97048e-06	1	4	18	external encapsulating structure	CC	0.00414064	CC external encapsulating structure
ovaries	up-regulated	GO:0051707	5.58739e-06	0.999999	10	245	response to other organism	BP	0.00543839	BP response to other organism
ovaries	up-regulated	GO:0003006	7.17186e-06	0.999998	17	648	developmental process involved in reproduction	BP	0.00654432	BP developmental process involved in reproduction
ovaries	up-regulated	GO:0035233	8.38326e-06	1	3	7	germ cell repulsion	BP	0.00719974	BP germ cell repulsion
ovaries	up-regulated	GO:0085029	9.96422e-06	1	3	7	extracellular matrix assembly	BP	0.00808209	BP extracellular matrix assembly
ovaries	up-regulated	GO:0006091	1.25757e-05	0.999999	8	190	generation of precursor metabolites and energy	BP	0.00966341	BP generation of precursor metabolites and energy
ovaries	up-regulated	GO:0042577	1.48681e-05	1	3	8	lipid phosphatase activity	MF	0.0108537	MF lipid phosphatase activity
ovaries	up-regulated	GO:0043207	1.98192e-05	0.999997	10	279	response to external biotic stimulus	BP	0.013779	BP response to external biotic stimulus
ovaries	up-regulated	GO:0009607	2.10299e-05	0.999997	10	282	response to biotic stimulus	BP	0.0139562	BP response to biotic stimulus
ovaries	up-regulated	GO:0016491	2.96338e-05	0.999993	15	700	oxidoreductase activity	MF	0.018811	MF oxidoreductase activity
ovaries	up-regulated	GO:0042742	3.256e-05	0.999997	7	147	defense response to bacterium	BP	0.0198073	BP defense response to bacterium
ovaries	up-regulated	GO:0035234	3.53157e-05	1	3	10	ectopic germ cell programmed cell death	BP	0.0206244	BP ectopic germ cell programmed cell death
ovaries	up-regulated	GO:0022414	4.83973e-05	0.999987	18	847	reproductive process	BP	0.0271769	BP reproductive process
ovaries	up-regulated	GO:0008195	5.02725e-05	0.999999	3	11	phosphatidate phosphatase activity	MF	0.0271844	MF phosphatidate phosphatase activity
ovaries	down-regultaed	GO:0000786	0	1	13	109	nucleosome	CC	0	CC nucleosome
ovaries	down-regultaed	GO:0005811	0	1	10	147	lipid droplet	CC	0	CC lipid droplet
ovaries	down-regultaed	GO:0032993	0	1	13	123	protein-DNA complex	CC	0	CC protein-DNA complex
ovaries	down-regultaed	GO:0044427	0	1	13	462	chromosomal part	CC	0	CC chromosomal part
ovaries	down-regultaed	GO:0044815	0	1	13	113	DNA packaging complex	CC	0	CC DNA packaging complex
ovaries	down-regultaed	GO:1990104	0	1	13	109	DNA bending complex	CC	0	CC DNA bending complex
ovaries	down-regultaed	GO:0003677	1.27716e-08	1	14	1248	DNA binding	MF	2.66379e-05	MF DNA binding
ovaries	down-regultaed	GO:1901363	1.81732e-07	1	19	3372	heterocyclic compound binding	MF	0.000331661	MF heterocyclic compound binding
ovaries	down-regultaed	GO:0097159	2.13909e-07	1	19	3404	organic cyclic compound binding	MF	0.000347007	MF organic cyclic compound binding
ovaries	down-regultaed	GO:0043234	3.30433e-07	1	16	2344	NA	NA	0.000482432	none
ovaries	down-regultaed	GO:0032991	3.52909e-06	1	16	2849	protein-containing complex	CC	0.00468407	CC protein-containing complex
ovaries	down-regultaed	GO:0003676	6.31595e-06	0.999999	14	2064	nucleic acid binding	MF	0.00768441	MF nucleic acid binding
ovaries	down-regultaed	GO:0044446	7.37943e-06	0.999999	18	3949	intracellular organelle part	CC	0.00828767	CC intracellular organelle part
ovaries	down-regultaed	GO:0031427	9.78805e-06	1	3	18	response to methotrexate	BP	0.0102075	BP response to methotrexate
ovaries	down-regultaed	GO:0044422	1.08784e-05	0.999999	18	4033	organelle part	CC	0.0105883	CC organelle part
ovaries	down-regultaed	GO:0043228	2.42904e-05	0.999997	11	1349	non-membrane-bounded organelle	CC	0.0208612	CC non-membrane-bounded organelle
ovaries	down-regultaed	GO:0043232	2.42904e-05	0.999997	11	1349	intracellular non-membrane-bounded organelle	CC	0.0208612	CC intracellular non-membrane-bounded organelle
ovaries	down-regultaed	GO:0005634	4.99003e-05	0.999993	14	2421	nucleus	CC	0.0404747	CC nucleus
head	down-regulated	GO:0016491	2.31991e-08	1	14	700	oxidoreductase activity	MF	0.000338707	MF oxidoreductase activity
head	down-regulated	GO:0044710	7.35322e-08	1	25	2507	NA	NA	0.000536785	none
head	down-regulated	GO:0046689	2.8765e-06	1	3	9	response to mercury ion	BP	0.0114486	BP response to mercury ion
head	down-regulated	GO:0055114	3.13661e-06	1	11	588	oxidation-reduction process	BP	0.0114486	BP oxidation-reduction process
head	down-regulated	GO:0044712	5.83087e-06	0.999999	10	473	NA	NA	0.0170262	none
head	down-regulated	GO:0045263	1.5126e-05	1	3	30	proton-transporting ATP synthase complex, coupling factor F(o)	CC	0.0368067	CC proton-transporting ATP synthase complex, coupling factor F(o)
head	down-regulated	GO:0015078	2.00084e-05	0.999999	5	149	proton transmembrane transporter activity	MF	0.0410661	MF proton transmembrane transporter activity
head	down-regulated	GO:0016646	2.27993e-05	1	3	16	oxidoreductase activity, acting on the CH-NH group of donors, NAD or NADP as acceptor	MF	0.0410661	MF oxidoreductase activity, acting on the CH-NH group of donors, NAD or NADP as acceptor
head	down-regulated	GO:0019637	2.78023e-05	0.999996	9	457	organophosphate metabolic process	BP	0.0410661	BP organophosphate metabolic process
head	down-regulated	GO:0009127	3.09402e-05	0.999999	4	68	purine nucleoside monophosphate biosynthetic process	BP	0.0410661	BP purine nucleoside monophosphate biosynthetic process
head	down-regulated	GO:0009168	3.09402e-05	0.999999	4	68	purine ribonucleoside monophosphate biosynthetic process	BP	0.0410661	BP purine ribonucleoside monophosphate biosynthetic process
