## Supplemental Table 6 for "Differences in post-mating transcriptional responses between conspecific and heterospecific matings in *Drosophila*"

### Sheet: male_transferred_biased_genes_s
FBgn_ID	gene_name	mel_GeneSymbol	SwissProt_BlastX_Description	Male_CR	Male_TS	Male_AG	Male_EB	V_RT	C3_RT	H3_RT	C6_RT	H6_RT	C12_RT	H12_RT
FBgn0068560	Hsp70b	Hsp70Ab	Major heat shock 70 kDa protein Bc	0.545333	7.23267	1.11767	0.1225	0.149333	6.15433	2.21867	4.04633	1.008	0.508667	0.822333
FBgn0201053	GJ13834	Hsp23	Heat shock protein 23	9.59567	62.39	1.16467	22.1785	10.896	28.0407	42.7513	25.5637	38.9967	13.948	17.797
FBgn0201749	Hsp68b	Hsp68	Heat shock protein 68	12.6337	50.754	1.788	1.328	5.47467	52.391	52.0893	35.7237	28.7893	17.8837	7.32533
FBgn0201963	GJ14759	CG5966	Pancreatic triacylglycerol lipase	30.7663	19.5093	2.203	6.1555	4.76967	4.946	17.4313	4.59567	13.7383	2.94833	2.73567
FBgn0204034	GJ16855	Ahcy	Adenosylhomocysteinase	166.934	1205.07	282.788	134.084	111.472	152.028	315.935	115.138	113.11	101.06	103.89
FBgn0204861	GJ17692	CG8668	Beta-1,3-galactosyltransferase 1	9.79867	57.9073	5.67567	22.083	6.15933	11.4763	17.1373	9.56433	11.8293	8.69567	8.93767
FBgn0209087	GJ21973	CG30026	.	26.455	404.801	17.7783	16.6585	5.17433	15.6183	44.9777	6.125	9.18567	6.68733	8.11567
FBgn0211009	GJ23916	CG31324	.	11.0433	9.41633	47.8997	9.915	19.748	83.7477	85.0813	95.263	84.687	63.92	69.4513
FBgn0282127	GJ25858	NA	Kunitz-type serine protease inhibitor bitisilin-1	8.48233	2315.04	32.6803	22.452	0.094	62.73	137.236	0.678	0.752333	0	0.552333
FBgn0282141	GJ25872	NA	.	0.897333	1061.19	528.959	20.483	4.15267	25.5387	41.9603	10.8603	19.2533	7.67733	8.64333
FBgn0283102	GJ26833	NA	Collagen alpha-3(VI) chain	1.75767	790.631	85.6773	17.889	1.62233	38.149	86.6913	2.208	1.47433	1.30367	1.92367
FBgn0282877	GJ26608	NA	.	0.958667	276.077	18.5373	47.756	0	15.2203	22.2163	0.179333	0.0956667	0	0.0883333
FBgn0200894	GJ13673	NA	.	94.2507	61164.6	2382.01	713.251	6.985	4541.29	16218.1	69.0417	30.2567	13.134	9.69267
